# Analysis of a shark reveals ancient, Wnt dependent, habenular asymmetries in jawed vertebrates

**DOI:** 10.1101/2023.10.17.562666

**Authors:** Maxence Lanoizelet, Léo Michel, Ronan Lagadec, Hélène Mayeur, Lucile Guichard, Valentin Logeux, Dany Séverac, Kyle Martin, Christophe Klopp, Sylvain Marcellini, Hector Castillo, Nicolas Pollet, Eva Candal, Mélanie Debiais-Thibaud, Catherine Boisvert, Bernard Billoud, Michael Schubert, Patrick Blader, Sylvie Mazan

## Abstract

The origin of left-right asymmetries in the vertebrate habenula remains largely unknown. Using a transcriptomic approach, we show that in a cartilaginous fish, the catshark *Scyliorhinus canicula*, habenulae exhibit marked asymmetries both in their medial and their lateral component. Comparisons across gnathostomes suggest that asymmetries in the catshark lateral habenulae reflect an ancestral gnathostome trait, independently lost in tetrapods and neopterygians. Analysis of the mechanisms underlying their formation highlights an essential role of Wnt signaling. Wnt activity is submitted to a dynamic, asymmetric regulation during habenula development, with a Nodal dependent left repression at a stage when precursors for lateral habenulae have exited cell cycles. Pharmacological treatments during this time window reveal that Wnt signaling promotes lateral right neuronal identities in the right lateral habenula, while its repression by Nodal in the left one promotes lateral left neuronal identities. Based on comparisons with the zebrafish and the mouse, we propose that habenular asymmetry formation and diversification in gnathostomes involve the same developmental logic, relying on a conserved temporal regulation of neurogenesis, shaping neuronal identities on both sides, and its modification by a dynamic Wnt activity, right-restricted in the ancestral state and prone to variations in time and space during evolution.
