## Supplementary Table 5 for "Analysis of a shark reveals ancient, Wnt dependent, habenular asymmetries in jawed vertebrates"

### Sheet: Catshark S. canicula
Gene	Identifier	Laterality	Rank	Territory labeled (ISH)	Probe sequence
ScAk5	XM_038793757.1	Right	2	Right-LHb	GAACTGAAGCAGGCAGAAGAATTTGAGAAGAAGGTAGCGCGACCCAGTCTCGTGCTTTTCCTGAGCTGTTCCAGAGCCACGATGAAGCGACGGCTTTTGAAATCTGCTCGGAAGAGTGACCAGGTCACTGGCGATGAAGAGCTCATCACCAAGCAGATCGAAGACTACCTCTCAGCAACTCAGCTAATTATTGAAAAGTACCAAAGGGACAATCTCATACGCAAGATAAATGCAGAAGAAATGCCTGACAAAGTTTTTCGTCAAATCTGTGAAGCCATCGATTCTATTCAAGAGAGCAGCAAAAGCGACATGGCTTCGGACGGATTCTTGTGTAGAAAA
ScAngptl5	XM_038811454.1	Right	26	Progenitors	CGAAATTAACCCTCACTAAAGGGagggtacaaattttaccatcaaggactactcacccctactcgccttccagaaggaagcgggcaacgcaccatgaaagattgctggggaatgcaaatccatctcctaaatcttgtgacagtgatgaatgtaaagtgaaaggaaatgattgtacacacatcaagaaattatttaccaatgcttcaagtggtgtctatgtgattcagccaataggaaactccaaatcatttaaggtattctgtgacatggaggatggtggaggctggacagtgttccaaattagaaatggtttaaattccctgaattttcacaaaggctgggctgagtacaagaaaggatttggacacacttgctgtgaacattggctgggactggaga…
ScEnpp2	XM_038809789.1	Right	39	MHb, external-right+posterior left	AGCGAATTGCGAGGAAGGAACCCTCTTCACTTTGACTTGAAGCACCGTTTTCCCAACCATGTTGAAGAACAGTGACCTAAAGTTGTCCCAGATCATTTCATTGTTGACATTCATAGTCGCGGTAAATGTTTGCCAAGGATTTAGCCCGCGTCGCTTGCAAAGATCAGGAAACACAAGCACTCGTGAAGTTCTTTCAGATTCAGCCCGAGGTCCTACTCCTGGGTCATGCAGGGGCAGATGTTTTGAACTGCAAGAGGCAACCCCACCCAACTGTCGCTGTGACAATTTGTGCAAAAGTTATAGCAGCTGCTGTTTAGATTTTGATCAACTTTGTTTGAAGACAGGTTATTCCTCGCGCCACAATCCCCGACAA
ScEya2	XM_038803556.1	Right	55	MHb, external-right+posterior left	GCCATTTCTGGAATGACTTATCAGATCCCGGAGCCACCGATTGCTATAAGCAATCAAACGAGTGCCGAGTCAATGTCAGGAGATTACAACACTGTCAATCGCGCTAGAACCCCTGTGAAAGACTTGGACTCAGATCGACAACGGAGAAGTTCAGATGGAAAGTTACGTGGGAGATCAAAAAGGAACAATGATCCTTCCCCTCTACTAGACACTGATATTGAGCGGGTTTTTGTGTGGGATTTGGACGAAACCATCATTATTTTCCATTCATTACTCACAGGGACATATGCCACCCGATATGGAAAGGATACACCCACTGCAGTGTCGCTTGGATTGCGAATGGAGGAAATGATTTTTAATTTGGCCGACATGCACCTATTCTTCAATGACTTAGAGGAG…
ScFzd1	XM_038797926.1	Left	114	Ubiquitous	CTGGAGAAGCTGATGGTGCGGATCGGCATCTTCAGTGTCCTCTACACAGTGCCCGCCACCATCGTGATCGCCTGCTACTTCTACGAGCAGGCTTTCCGCCCGCAGTGGGAGAAGAGCTGGGTCAGCCAGGCGTGCAAAAGTTACGCCATCCCCTGCCCCCGCGGCGAGCGCCCTCACATGAGGCCGGACTTCACCGTCTACATGATCAAGTACCTCATGACACTCATAGTGGGCATCACCTCGGGCTTTTGGATCTGGTCCGGTAAGACTTTACATTCGTGGCGCAAGTTCTACACAAGACTCACAAACAGTAAGCACGGGGAGACGACCGTG
ScGng14	Cluster-19096.0	Right	47	Right-LHb	TTTCAGGTTGTGGATGGATTCGCCTCCACTCAACTCGACTGCAGCCTGAAGATCGGGACCTGCTTCCCCGGCATTTACCCTCTGCCAGGTACCCAGTCACCTTGTTGCCAGTTCCGTGTCTGTCGATTGTTAAACAACAAAATGACGTCCAAAATGGTCATCACAAGCCACATCGCTCAGGCCAGGAAGGCAGTGGAACAACTTCGTATGGAGGCCGGGATCGAGCGGATTAAAATTTCCAAAGCAGCAGCCGATCTGATGAGTTACTGTGAGGACCACGTAAACAATGACCCTCTGCTGACAGGAATCCCAACCTCGGAGAATCCCTTTAAGGATAAGAAGCCCTGCATCATATTG
ScGpr78	XM_038792142.1	Left	10	Left-LHb, MHb	GACTTGGCAGAAGTTCTTCTGGTGCTGTTCATCGTTGTGGTGCTGATCGTCTCCTTGTTGTCTAACTTGCTGGTGTTGATATGCTTCATCTACAGCTCCGACATCCGCAAGCAAGTGCCGGGCATATTTATAGTTAACTTGTCTTTCTGCAATCTGCTCCTCACCGTTTTGAATATGCCAGCGACATTGCTGGGGATTGTCAAAAAACAGCAGCCATTTGGCGACTGCATCTGTCAAACAGTTGGGTTTTTGGAAACATTTCTCACCACGAACACTATGCTGAGCATGGCAGCGTTAAGCATAGACAAGTGGATTGCCGTGGTTTTCCCCTTG
ScGrm2	XM_038810827.1	Left	70	No signal	CACCACAGTATGTACCTTGCGCCGGTTAGGATTGGGATCCTCCTTCGCAGTTTGCTACTCGGCCCTCCTCACCAAGACGAACCGCATCGCCAGAATCTTCAACGGGGTCAAAGACGGCACGCAGAGACCGCGCTGCATCAGCCCGACTTCCCAAGTAGTCATCTGCTTGGCACTGATCTCTTGCCAATTGATTGTCGTCACCGTGTGGCTCGTGGTGGAAACGCCCGGCACCAGAAAGGAGACAACACCCGAGAAACGGGACATTGTCACTCTGAAGTGTAACACGAAGGAGTCCAGCATGCTCACCTCACTGACGTACACGGTGGTTCTCATTGTGCTCTGCACTGTGTATGCCTTTAAAACAAGGAAGTGCCCGGAGAATTTCAACGAGGCCAAGTT…
ScItga2	XM_038790878.1	Left	126	Progenitors	ATCAGGAAACCAACATAATTTGTAATGCAAAACTTAATACTCTGAATATCGGACAGAAAAATCATTACACAGCTTTTACACAGGAAAGCCTTCGGGATATGCAAGATTTGAACTGTGAAAATGTCAAATGTGAAAGCTTTTTGTGCACTATTAACAACCTTGACATGAACAAGGAATACTTGATCAATATTTCTACAAGGATCTGGTTGGACACATTTATAAATGCTGACTCCCAAAGTATAGTGTTGACTCCATCTGCAGAGATTAAGACAAAGGACACGTTGCTGGTCATCAAAAGCGATATCTTAACAATCCCAATTAGAATAACCAAACCAGTGGAAAAAAAAACAGTTCCCATAGGAGTGATTGTAGGGAGTGTTATAGGAGGACTACTTGTAC…
ScKctd8	XM_038791299.1	undetected	undetected	MHb, all	CGAAATTAACCCTCACTAAAGGGTTCACTTACCTGGAACAAGCCTTTGACAGGCTCTCAGGGGCCGGCTTCCACATGGTGGCTTGTAACTCCACTGGGACAGCTACCTTCATTAACCAGTACAGAGACGACAAGATGTGGAGCAGCTACACCGAGTACATCTTCTTCCGGGGACTGCAAAGACCAGCCTCACCAAAGTCAGAATGTGATGGTAGGAAACACGACAAAGGAGAGAAAGGAATGGAAAGCGGGACGTCTTGTAACGAGCTCTCCAGCTCCAGTTGTGAAAGCCAGTCAGAAGCCAGCACTCCGCAGGAGAATGTCCCTTGTGCAGCGCAGTCCGCAGCATCTCAGCCTAACACCCTGACACTGGATCGACCTTTCAAGAAAGCCCCCGTTC…
ScKctd12a	XM_038817922.1	undetected	undetected	MHb, external-anterior left	CGAAATTAACCCTCACTAAAGGGTCCGGTCACCCCCAGCCCGCCACCGCTCAGCCCCGGACCCCGCTCCGGCTACATCACGGTGGGCTACCGGGGCTCCTCCACCATCGGCCGCGACAGCCAGGCGGACGCCAAGTTCCGGCGGGTGGCCCGCATCACCGTGTGCGGCAAGACGGCGCTGGCCAAGGAGGTCTTCGGCGAGACGCTCAACGAGAGCCGCGACCCCGACCGCCCGCCCGAGCGCTACACCTCCCGCTACTATCTCAAGTTCAACTTCCTGGAGCAGGCGTTCGACCTGCTGGCCGAGGCCGGCTTCCACATGCTGGCCTGCAGCTCCACCGGCACCTGCGCCTACGCCAGCGACCAGGGCGAGGACAAGATCTGGACCAGCTACACCGAG…
ScKctd12b	XM_038775015.1	Left	69	MHb, all	ACGACGCCTGCCCCAGTGACACCGAGGATGGCTCGCCGAGCACGGATGCGATCCGCAGCATCGTCTCGGCCACGGCTGCTGCCAGCGGCAGCAAGAAGAGGGCGGGTTTCATCACCATCGGTTACCGGGGCTCCTACACACTGGGCAGGGACAGCCAGACAGACGCCAAATTCCGAAGAGTACCCAGGATCATGGTGTGCGGGAAGACGGCTCTGGCCAAGGAGGTATTTGGGGAGACCCTGAACGAGAGCAGA
ScKiss1	Cluster-5123.1	Right	1	Right-LHb	GTGACAGATGATGGTCACTCTCTAGAAGTAATTCTTGAATATCATTTCACCAACGTTTAGACCTTCTTTTGAAGACTGTTCTTCAGTTTGCCAATATTCTACCACGGTTCCCAGGATGAAGACACTCCTGCTATTCCTGCTCATCCTCTTCTTTGACGGACAACTAGGAAGCCCCTTGGACAGGAACTTGGTCAGGGACGTGACAATCCACAGTCCGCAGTTTGCAGTTGGCCTCGCTGATCACGTGGACTCTGAAGAACTCCACAGCTCAGCAGGTTTTCCCGGTTCCGTTCGACCTTGGAAGCTGAACGGGATACAGAATCCCAGGAACCCTCTTTACAACCTCCTCAGAAAGCAACAGGCCCTCAGCCGAGAGCTGTGCAAAATGGAGGCCACCCT…
ScLhfpl5	XM_038820366.1	Left	32	Left-LHb, MHb	TATATGAGGAATTCCAGAGCAATAGGTGTCCTCTGGGCTATTTTCACTATTTGTTTTGCAATTATAACTGTGGTCATTTTTATCCAGCCTTATTGGATTGGGGACAGCATCAACACGCCCCAGGCTGGCTATTTCGGACTGTTTCATTACTGTATCGGGAACGGACTGACCAGAGAGTTGATCTGCAAAGGAAGTGCCCTGGATTTCGGCTCCATCCCGTCGGGAGCCTTCAAAACTGCCATGTTCTTCGTTGGCATCTCCATGCTTCTGATCATTGGCTGCCTTGTTTGCTTCAGTCTC
ScNrp2	XM_038787297.1	Left	30	MHb, all	GCTCCAGGAACTTCACTGCCCCCAGTGGCACGATAGAGTCTCCCAAGTTTCCTGACAAATACCCTCACAATCTGTACTGCACTTACATCATTCAGGCACCACCCAGGTCAGAGGTGACGCTCACCATGCTGACCTTTGACCTGGAATATGACCCCCTGCAGACTGGACCAACAGACTGCAGATATGACCATCTCGATGTCTGGGACGGCCTTCCAGAAGTGAGCCCTCTGATTGGACGCTATTGTGGTTCAAAGATCCCAACCGTGATCCGTTCCGACACTGGGATCATGTCGCTCACCTTCCACACGGATATGGCCGTGGCTAAAGATGGTTTCTCAGCCGAGTACAACATCACAACGAAAGACACTGTGGACTCCTATCAATGCAACAGTCCGCTGG…
ScNtng2	XM_038781563.1	Left	20	Left-LHb	CGAAATTAACCCTCACTAAAGGGgactttttcacgtttacagacctacgaattcgactgataaaacctgcaactggagggacatttgtgcaaaggaaatacctgaataaatatttctatgccatttctaatgtcgaagttgtgggcaggtgtaagtgcaacatgcatgcaaacagctgccatttcaaggaaggcaatctggtgtgcgagtgtgaacacaacacgaccggacaagactgtggaaagtgcaggaagaattacaaagccaagtcgtggcgaccaggcagctacagtccatacccaatgggaacagctaatagctgtgtggcagccagttccacttacggcaactgtgaatgctacgggcactccaatcgctgcagttacatcgactatctca…
ScPcdh17	XM_038817900.1	Left	21	Left-LHb	CGACCTCTGGTTGCATTTGAGGTGAAGCAGAAAATGGCTGACACATCAACAGAGTCAACTGCCCAATATTTGACATCTGATACCCACTACCCATCACCTGATAAACAACGTGACAGCCACTTTATTACACCTGAAGCAGTGGCAACGGTCTTTGCAGATGTACACTCCAGAGTTGGCCGGGAGTTCAATGAGGTGGACACCGTCCTGGACCACTACGAACCTTCTAGCCGGGAGCTAGGCCGGGAAGGTGTGGACGCTGAGCAGGTAGTTCGAGAAATCGACAAGCTATTGCAAGATTGTCGAGGAAATGACCCTTCAACTGTGAGAAAG
ScPde1a	XM_038789235.1	Left	106	MHb, external-anterior left	CTGGAAATTCTAGCCATGCTCTTTGCAGCTGCCATTCATGACTATGAACATACGGGAACCACAAATAACTTCCACATTCAAACCAGATCAGGTGTAGCTATTTTGTACAATGATCGTTCTGTTCTCGAAAACTATCATGTGAGCGCTGCCTACCGATTAATGCAAGAGGAAGAAATGAATATTATGTGCAATTTATCGAAAGATGATTGGCGGGAACTGCGTTCATTGGTGATCGAGATGGTTTTATCGACCGACATGTCTTGCCACTTTCAACAAATCAAGACCATGAAAAATATGCTGCAGCAGCCTGAAGGGACTGATAAAGCTAAAGTTATGTCATTAATGCTGCATGCAGCAGATATAAGTCATCCTGCAAAAACCTGGAAACAGCACTACCGC…
ScPrkcb	XM_038821090.1	Right	81	Right-LHb	GTTAAAAAGCGCCTGGGAAGAATGGGGGGTAAAAGAGAGGGGGGTCAGATGTCCCCTTCAGAATAGGGGCCCTTGTTCTGGATTGTGCAGCATGTTCAGAGGCTGTTAACTGTGCCGTCATGTTTGCTTTGCAAAATCTCTCAAAGCGTGTTGGGATTGCGGTATTTCATCCATCACCTCATCACACAGTGAGATACAGAGTGCACACAGCGGCTGTGACAGGTGCTGCTGACCAGTTCATATCGCAGGTGCTTCCCTTTATATTCAGTATGTATGAAGATGCTTTGCAAAATTATTTGCTGCCTGATTGCCAAAAGCTGTACTATGTAACTGCCTCAACCCAGTGGCTTTTCTTTCACTTGACTTTTTGCAAAACACAACGGTAATTCCCCCCACCAA…
ScPrkcq	XM_038811892.1	Right	56	Right-LHb	AGGCTCGGCGACTTGCTTGCTCCTCAGCCTAACCACGGGTTGTCCATTATGTTGTCCAAAGGTCTGACTGTCAAGATATCCGAAATGGCCCCCTTCCTCCGCATTGGCTTCTCCAACTTTGACAACGGCCCAAGCCAACAAGCAGAAGATGTCCAGAACCCCTACTGTGCTGTCATTGTGAAAGAGGCTGTGGACACAGAAAAAGGACAGATCTTCATGCAGAAGAAGCCCACCATGTACCCTCCTTGGAACAGCACCTTTGACGCACACATCAACAAGGGTCGAGTCATGCACATCCTCATCAAGGACAAAACTGTCGAGCTGATC
ScProx1	XM_038811423.1	Right	5	Right-LHb	GCGCAGAATTAACAATCAGAGAGGAGAGAGCGGCGCGAAGCCCTGCCTCCTGGAGGTCTCCCCTGTCCCCACCAGCCCCTTCTCTCTCTCTCTCTAACCCTCTCTTTCCCTACTGCAAGCAGCAAGCTTTCTCTCCTCGCTGGCTACTAATACCACACAGGTCCCGGGATTCTCGAGCTGTGCCCAGCTGACAAGCTTTTGAAGATGGCACGATAATAGTCCAGTGATGCCTGACCATGACAGCATAGCCCTCTTAACTAGACATACGAAAAGACGCAGGGTCGACATTGGAGTGAAGAGAACTGTAGGGACATCTACAGTGTTTACTAAAGCGAAAGTGAAGCTATTCAGTGCCATGAATCCCCACGGTTCAGATCAGGACATTGAGTGCTCAGTGGT…
ScPtprm	XM_038808713.1	Left	41	MHb, external-anterior left	AGGCGCTTCCTAAGTTACATTGTGCTGGGAATCAACCTTCTCCTGAGAGTCAGAGGGCAAACTATCGCAGGAAGCTGCTCCTTTGATGAGCCATACAGTGTTTGTGGGTACACCCAGGGAATGGCAGAGAGCGATCTTGACTGGGAGCAAGTAAACACCATTGTGAAACCGTTCTTGGATCCATGGATACCAACAGGGTCCTTCATGATGGTTAACACCTCTGGACGACAGGCCGGACAGAAAGCACATCTTCTGCTGTCGAAACTGAAAGAGAATGACACACACTGCATTGATTTCCAT
ScRora	XM_038784318.1	undetected	undetected	Right-LHb	GTCGGGCAATGCTGCAGACCACAGCTGCTAAAAAGGCAAAGGCGGACTCGAGCATGAGCTAAAATCCGGGATCTGGCAGCCATCGAATGATGTATTTTTTATGCTCAGCTATGAAAGCTCAAATTGAAATTATCCCATGCAAGATCTGTGGAGATAAATCGTCGGGAATCCATTATGGTGTTATTACTTGCGAAGGCTGCAAGGGATTCTTTCGGAGAAGCCAGCAGAGCAACGCCACCTATTCATGCCCTCGGCAAAAGAACTGCCTGATCGACCGGACCAGCCGGAATCGTTGCCAACACTGCCGGTTACAGAAGTGTTTGACGGTGGGGATGTCACGAGATGCCGTCAAGTTTGGGCGGATGTCCAAGAAACAGAGAGACAGCCTGTACGCGGAGG…
ScRergl	XM_038811107.1	Right	19	Right-LHb	TCTGACCAAGCGTTTCATCGGCGAGTACGCGTCCAATTCGGAGTGTATCTACAAAAAACGCTTATCCATAGATGGGAGACAAATGAATTTAGAGATATTTGACCCTTGTTCCCAACACTCTGAGAGTAAGTCCACGTTGATCGATCAAGTGAACTGGGCTGATGGGTTTGTTGTGGTGTACGATATTGGTGACCGATCCTCTTTTGCATTTGCAAAAGCACTCATTCGGCGAATCCGAGAACTGAGTAGCGAAATTTGTAAACGGGAGGCAACGTCGGTGATATTTTTAGTTGGCAATAAGCAAGACCTGTGCCATGTGAGAGAAGTGAGAGAGGAGGAAGGACTGCTCCTGGCTGGAGAAAACAAATGCCAGTTTTGCGAACTGTCGGCAGCTGAGCA…
ScRspo3	XM_038799763.1	Left	128	Progenitors	GACAGACCGGTGTCTGTCTCTCCTCCTGTCCGAGTGGATATTATGGAGTCCGAACACCAGAAATGAACAAATGTACACGATGCAGAGCTGACAATTGTGATACCTGCTTCACCAAAAATTTCTGTACAAAATGTAAACCGGGATTCTACTTGCATAAAGGAAGATGTTTTGATATCTGCCCTGAAGGGTTTTTCCCAAGTAACCAGACAATGGAATGTACCACTGCTGTAGATTGTGAAGTAAGTGCGTGGAATGCATGGAGTCCCTGTACAAAGCGAGGGAAGACATGTGGTTTCCGGAGAGGCAGCGAGTCAAGGAAGCGAGAAATTGTGCAGTTTCCTTCAGCGCATGGCAAACTCTGTCCAAAAATCACTGAGTCAAGAAAATGTATCGTGCAGA…
ScSema3a	XM_038811983.1	Right	109	Ubiquitous	GTCCGAGCAAAACGTTTGGAGGATTTGAATCAACAAAGGACTTTCCTGATGATGTAATCACATTTGCCAGAAGTCACCCAGCCATGTACAATCCAGCGTTACCCATCAACAATCGGCCAATCGTCATAAAGACAGATGTAGATTACCAGTTCACCCAGATAGTTGTGGATCGAGTGGAGGCTGAAGATGGCCAGTACGATGTCATGTTCATTGGAACAGATGTGGGGACAGTTCTGAAGGTGGTGTCTATTCCCCGAGAGACTTGGCATGACCTTGAAGAGGTCCTACTGGAGGAGTTGGCAGTGTTGCGGGAGCTGACACCTATCACAACAATGACAATTTCCACCAAACAGCAACAGCTGTATATTGGCTCGGCTGCTGGCGTGTCTCAGCTTCCCT…
ScShh	XM_038798390.1	Right	158	Right-LHb	TCGACCCTCGCGTCCGCGGAGAGGCAGTCCTCCTCCCGCTCCTGATACTCCAGACTTCAGGTGAATTTTCTGAAATTGTTGGTTTTACTGAAGCATATCAAAAAGCAATAGCTGCTGCCTTGTCCAATCAGATCTCACCGTTGTGCCTTTCTGAGGCTATATTACATTGCTGTTCTAGCCAGTCTCTCTGAAGCGCCTGCACAGCCTCCGCATCTTTCCAAACAGCATTTTGGCNNNNNNNNNNNNNNNNNNNNNNNNNNNNNNNNNNNNNCTCTCGAAATTTCAACAAAAAAACAAACCCTCCACACCCACCGCCACCCCCTACCGCTGTCAAGGATCCAGAAGCCCGATGTGTGACCGTTATCGAGGATCTGAAGCCTTCCAGCCACCAGCACCTGC…
ScShisa3	XM_038791308.1	Left	107	Ubiquitous	AAGAGAGGCAAATAAGTTACTTGTAACTGGTTGTCAGTGATTGGCGGTTCAAGGCAAGGTTTTTCCTGCAAGGGGCAGTTCGATGTGTCAAAGGCCATTAAGGCGCTGAAGGAAACAGATCAGGTTCACAAATGATTTTCGAGCCCGGTTGATTTTTTTTGTGTGGTTATAAACCTTCCATTTGCCAATGCAAACCGAGCAAATGTTGAGTCTTCAGGTTGGTTTGCATTGTCCCTAATTCAAGACCTGAGCCTTGTTGGGGATTTCTTGGAGTTGCGTTGGTAACAATGAGATTTTCAGTGCATTCCTGCAGTCCAAAAGAGCCCACTCACCATTGTTTAGCAAATTGAGAGCATCGCTTAAAATAACTTGCTGAGCCAACTGAAAAGAAAACTTTGT…
ScSlc5a7	XM_038818584.1	Right	53	Right-LHb	TCGGTCGCGTACACGGATGTGGTCCAGTTATTCTGCATCTTCATAGGATTGTGGATCAGCATCCCTTTCGCCATGTTAAACCCAGCAGTTACAGATATCTCCATCACAGCAAGTCAGGAGGTTTACCAGGAGCCTTGGCTGGGGTCTGTTAACACACTAGATATCTTCACTTGGATCGACAACTTCCTATTATTGATGTTGGGTGGAATCCCATGGCAAGTGTATTTTCAAAGGGTCCTTTCTGCTTCTTCCGCGACCTATGCACAGGTCCTCTCCTTTCTGGCTGCTTTTGGCTGCGTAGTCATGGCCATTCCATCTGTACTTATCGGTGCAATTGGTGCATCCACTGACTGGAATCAGACTTCCTATGGTCTGCCGGATCCCAAAAACAAGAATGAG…
ScSox1	XM_038818902.1	Left	34	Left-LHb	CTGCCACCGTCTCCTGCCCCCCTCTCCCAGCCCCCTTCCCCTCTCCCTGCTCCTGTCCCCTGCCCGTGCCCCCATTCCGCCTGCCCCCGGACAGGGCACCGCCTGAATGTACAGCCTGATGATGGAGAGCGAGCTGCAGGGTCCCGGGCAGCAGGTGGGGGCTCCTGTCGCCGGGACCCCTCTGTCCAGCCCCGGGACTAACGGCAAAGTGAGCGGAGAGCGGGTGAAGCGGCCCATGAACGCCTTCATGGTCTGGTCCCGGGGCCAGCGGCGGAAGATGGCGCAGGAAAACCCCAAGATGCACAACTCTGAGATCAGTAAGCGGCTGGGGGCCGAGTGGAAGCTGATGTCTGAGGGCGAGAAGAGGCCATTCATTGACGAGGCTAAGCGGCTGCGGGC…
ScSox6	XM_038808084.1	Right	95	Ubiquitous	GGCCCGGGGACGCTCCAGCTGACTTTCAGCTCTTCGTTTCCGTTCTTTTGTTTTTTTTTTGTATATATATAAATTGGTTTTAAATTGTAGAAATAAGATTAGACACGTCTAACGACACGGGATAGCAAGGAGCTGCTTCTCGCCAGACTGGCTACTAAGACTGGGCCTCGGGAGGAGGAATATTTTGTGGAGCAAAATGTCTTCCAAGCAAGCTGCCTCTCCGTATGCTTCTTCTGCTGATGGAGAGGAAGCAATGGTCCAGGAACGATTGGTACGGGAGAGAGAAAGGGAGGAGATCAATGATCAGCACACAGCCGCACACCTTCCCCTGCATACGTTAGTAATCAACAAACCTCATCCTGAGGAGCTACCACCCGTTGTCGGCAACCTCCAACCGGA…
ScSpon1	XM_038807896.1	Left	14	MHb, external-anterior left	TCGACCCTCGCGTCCGATGCTGAAAACCCCAGCCGAGGTTGGAGAATGCAGCGAGGAATTGGAGCAGGTGGAGAAATGCATGTTGCCAGAATGTCCCACTGATTGCATGGTCTCTGAATGGTCAGAATGGTCAGAGTGCAATAAGTCTTGCGGAAAGGGACATGTGATCAGGACCAGGATGGTCAAACTGGAGCCGCAGTTTGGGGGGGCTACGTGCCCCGAGACTGTCCAGCGCAAGAAGTGTAAAGTGCGGAGGTGTTCGAGGAGGTTGAGCGAAGAAAAAAGACGTCGCAAGGAAGCTCCAGAGAGGCAAAGGAATAAACAAATGAGGGGAGACCCTGACATTCCAGAGCACACAGGGTGCAAGATGAGACCGTGGACAGGTTGGACTGATTGCAG…
ScStac	XM_038809850.1	Left	22	MHb, all	TCGACCCATGCGTCCGGTGAGGAACCGGAGGGTAAAGCCCCCTAAAAACTCCAGAGAGTTGGAAAAGCGACGGGACTTGTGGCCACCGGCGCGGATCATCGGGACTAATTGAGGAGGAGGGAGCGAGCAGTGAAGCCCGGAGCCGGGGGGCAGTGTCCGGGGACCGAGAGCCCGGGCCGGCGGGGAAGGCAGGTGGCGAGGGAGCGGCTCTCCCCCCACTGGCTCTGGGACGGAGTCCGCTCTCGCCGCTGTGGAAAAGTGCAAGATGCCGAACCGAGAGCTGGCGGCGGAGGAGGAGAGCGGGGCGGAGACCGAGGTCGAGAGCGGGGCGAACCCCGCCGTTGATGAGATGGAGAAAGAGAATGAGCGGGTCGGAGGAGAGACGCCCGTGTCTCCGGT…
ScStk32	XM_038822141.1	Left	23	MHb, external-anterior left	GAAGAAATGATCCTAGAGTCAAAACCACTGCACAAAAAGAAGAAAAGGCTGGCAAAAAACAAATCCAGAGATAACAGCAAGGATAGCTCCCAGTCAGATAATGAGTATCTTCAGGAGTGTTTAGAAGTAGTGAGACAAGAGTTTATGGTCTTCAACAGAGAAAAGTTGAAAACGAGTTCGGAGGAACCAACAGCATCTGTATCAATGGTTGAAGCGAAGGCAGAAGCAGTTGCTGAAGATGAAGGTGAAAGTGGCAACCTGCACATGTGTAGTTCAGTGTGTTCTTCAACAAGCAGCAGC
ScStxbp6	XM_038786182.1	Right	3	Right-LHb	AGCCTCACGCACAGAGACGGGCAGCTGATGCCAGCTCAGCTTGAGGGGGAGCCACTCGCGTGTGATTAAAGTTCGCACTTCTATCTGGAGTGTTATCAATGAGTTGGTGATGTTGTGAGGACTGTGCACCCACCCCGCCGTGTGAGGTGGGGGAAGAGGAGGGGGCTGCTCGCCGGGTGGCCGCTTCGTCACCTCAGCAAGACGGAGAAACTTGGGTCTTGTTGCGAGCTTGGGTACATGAATTAAGCTGCCTTCTCTTCTCCCAATCCATGATGAATGCCAAATCTGCTATAAGCAAGGAGATTTTTGCTCCACATGATGAAAGAATGCTTGCATCAGTCCAGGTCAAGCGAAGAACCAAAAAAAAGATTCCATTTCTAGCAACAGGAGGTCAGGGGG…
ScTmeff2	XM_038789119.1	Left	51	Left-LHb, MHb	GTGAAGCAGGTTTTAAAGGACCACGCTGTGAACAAAAAGAGTTTAATGTTTTGTACGTAGTCCCTGGAGCTGGAAAACTTCAGTATGTCTTAATAGCATCCATCATTGGAGCTGTGCAGGTGGCCATCATTTTGATTGTAGTTCTTTGCATAACAAGAAAATGTCCTCGGGGCAACAGAATTCAAAGACAGAAGCAAAATGCAACACATTACAGTTCCGACAACACAACAAGAGCATCAACAAGATTAATTTAAAAAAAGCATGATTGTACAGCTGCAAAAATAATTAGACACCGTTTGGACAATTATCATACAAAATGGAACAACACATGTTGCCTTGCATTTGTGGTATACTACACCAATGAATACATATACTACAGTTATATTTGATTATGTCTGG…
ScTmcc3	XM_038775241.1	Right	147	Ubiquitous	CGGACGCGTGGGATCGCCAACCTGATCCGCAACAAGTTCGGCAGCGCCGACAATATTGCACACCTGAAGAACTCGATGGAGGACTTCCGGCGGGAAGGTGGGCCCAGGGCCTTCAGTGGGAGTGCCATGCTGGTGTCTAAGGCAAAGTACATGAGTGATGATGAGTGCTCCAGTGGAAGCGTCTCTGGAGATAGTAATGGCAACTCTGATTTTGCAGCAAGCCCAAAGTCCAACTCGCTGGAAAGGGAACAGAACAAGCTGACTGCCATCTTGGATGAGCTCCGAGAAATGAAGGAAACACAATCACAACTGTCAGAGGACATTGAACATTTGAAAGTTCAATTTAACAGCGACTTTCGCATCATCACTCAGACGTTACAAGAGGAGCACTACAGGAAG…
ScTrhr2	XM_038806506.1	Left	7	MHb, external-anterior left	AAAAACGTGAGCAGATTTCTCACCCCCACTAATATCTCCCTGGCTTCTGCTGGGACAGACCTGATTTACAAATCCATAGAATACAAGGCTGCCTCAGTGCTGTTGGTGTTGGCCATTTGTGGAACTGGAATCATCGGGAATATTATGGTGGTCCTGGTGGTTCTGACTGCCAGACACATGAGAACCCCAACCAACTGTTACCTGGTCAGTCTTGCAGTGGCTGACCTGATGGTCCTGGTAGCTGCAGGGTTACCCAATATTTCCGACAGTCTGATTGAGGAATGGAT
ScTrhde	XM_038780529.1	Left	90	MHb, external-anterior left	CGAAATTAACCCTCACTAAAGGGgctttggaggataaacgagacaagagcatatctttcacgcagatggtaattgaggaagactccatgaggaatggaaggggactgtctgatcagtgggcagattctgtggtggtcagacccaggaccaccgaaaggcacatcaccgtgcacaggaggcttgtattgggcttcgccatctccatcttgggtcttatcatagtcaccatcattgcggtgctcctgagtgtcaagtttgaggagtgtgctaacgagggcagcaacaggatggggaacatcaccgtgcaccctggggccaggttgaaccagaccacagagagccttagcagcaaccccagccacagcaaaacagctgggaaaccctggacgcagctcaggc…
ScTrib1	XM_038810170.1	Right	76	Right-LHb	CGGACGCGTGGGCGGACGCGTGGGAGGAGGCGGCGCGGCTCTTCCGCCAGATTGTCTCGGCCGTGGCTCACTGTCACAGCTCGGGCATCGTCCTGCGAGACCTCAAACTCAGGAAATTCGTCTTCGCCGACAAGCAGAGCACGAGACTGAGGCTGGAGAGCTTGGAAGATGCTCATATCCTGAAAGGAAAGGATGATTCGCTGTCCGACAAGCACGGATGTCCAGCTTACGTGAGCCCGGAGATACTGAACACGAGTGGATGTTACTCCGGGAAGGCGGCCGATGTCTGGAGCTTGGGCGTGATGCTTTACACTCTGCTGGTGGGACGCTACCCCTTCCACGATTCGGACCCCAGTGCCCTGTTCAGCAAGATCCGCCGAGGACACTTCTGCATTCCCG…
ScUpk1b	XM_038802384.1	Left	85	No signal	AAATGGCCAAAGGAACTTCTGGAGTGAGGGTGTTCCAAGGACTGCTCATTTTTGGAAATGTGGTCATCATGTTGTGCGGCATTGCATTGATGGCTGAATGCATTTTCCATGTTTCGGATCAGCATGGACTTTGGCCGTTACTTTCTGCTGCCGACAATGGTGATATTTTTGCCGCCGCTTGGATTGGACTTTTTGTTGGCTTCTGCCTATTTGTACTGAGCATAGTTGGTATATTTGGAATCATGAAATCAGCCAAGAAAGTTATCTTAGCATACATTATTTTGATGCTTATTGTCTACATCTTTGAAGTTGCTTCATGCATCACAGCTGCAACACACAGGGACTTTTTGGTTCCAAACTTTTTCCTCAAGCAAATGCTCCAGTTGTATGATAACCGGA…
ScWisp1	XM_038808815.1	Right	15	Right-LHb	GCATTCATCACACTGCGTGCTCGGCAATGCAAACTGCTGCAATCCTGACTTTGTGAACCTGCACAAGTCTCAACTTCAAGGTTCAATGAATTTACAACCGTTGTACAGGAATGAAGTGGCTGCTGCTCTGGATTCTAGTGGCAAGCAATATCATCCAGGGTCTCACCCAGAATTCCAAGGAAGCTTCAGAGGGCAACGAGAACTCAATAGACTTTGTCCACCCGTATAACCGCACGCAATATTGTCACTGGCCCTGCCAGTGTCCGAAACGTATGCCTAGGTGTCCACCCGGAGTGAGCTTGGTGATGGATGGCTGCGAGTGTTGTAAGGCATGTGCCAAGCAGCTGCGGGAGAACTGCACAGAAGCAGACACCTGTGATTACCACAAAGGACTGTACT…
	Right-LHb
	Left-LHb
	MHb, all
	MHb, external-right+posterior left
	MHb, external-anterior left
	Combination

### Sheet: Elephant shark C. milii
Gene	Accession number	Probe sequence
CmSox1	XM_007891764.1	cagggctacatgaccgcgtccccgacctacggcagcctctcctcggcttacagtcaacagagctccgcagcgggcgccggcatctccctgggctccatggtcaagtcggaacccagcgcaagtcctccagttggctctcactctcgggctccctgtcccggggacctgagggagatgatcagtatgtatttacccacagcagaagggagcgacccatcgcaaagtagacttcatgccctccctcagcactatcagagcgcggccacgggagtcaatggtacaattccattaactcatatg
CmPcdh17	XM_007893453.1	ctgacagcgatcaagacactaataaaggctcctgctgtgacatgtctgccaaggaggcactcaagataaaatctacgacaaccaaaccccaagtacccgaacaagagaaggaggattgcgtcaattgcacagatgagtgccgagtcttaggtcattcagacaaatgctggatgcctcaattccctgtttccacccaggctgaatgttcggactatcgcaggaatctttttgtaccagtagtagatgccacagttgaatctgaaactcatgagaacacaacccccattgggaaaaaaactttctgtacttttggaaaggacaaacgagagcacaccattctcattgcgaatgtaaaaccctatttaaaagcgaaacgtgctctaagtcctcttttgcaag…
CmNtng2	XM_007902754.1	caatcccacccccagtcgtctcctcacagaagccacagaaagcaccagggaaaccgggcccgctacttgatcgcaaagtgaagaaggagcctgtcccaatcgctgagcgtgaagtcaaaaagggaggacgtaacccaacatcaaagccaggagtcaagaaaaatgttccaattcggaaagcaagttcaggggatgaagcaccctctggtggaaaagaggccaagaagaacacaagagcgccaggaacaatgtccaaacccctcgggtggcaaccgagttccatgtcaagacgaggcttcgtgaagaccaaagactgcgagtgctatggccactccaaccggtgcagttacatcgaattcctcaacatcgtgacgtgcgtcagctgcaaacacaacacac…
CmKctd8	XM_007892698.2	ggacaacaccgagaggacaggctgtgcagcagctacaccgagtacatcttcttccgcggaccacaaagaccagtctcaccaaaatcagagtgtgaagagaggaagcaggagaagggagacaaaggaatggaaagcgccacctcttgcaatgagctctccacctccagctgtgaaagtcagtcagaagccagcactccgcaggagaatatcgctgctgcaatgcagcccacagcacatcagcctaataccctgaccttggatcgctcctcaaagaaagatcccgtgcagtggatgcaacagccagagaaacgcagaaacagtgaactttttcagacgttgatgaacacttcacgtgactcggccctctgtaaaaagaaaatcaatgaaaaattgagcgtc…
CmKctd12a	XM_007890760.1	ggcgacctggtgctgccggactgcttccccgagaggagccgattgcaacgagaagccgagtatttccagctgcaggagctgagccaagagctgagcctcaaagtcagcaaacagctctccatcagcgaggagacctgccccagagacccggaggacagggtccgggggggctcagccagcgatcagcccagtctgcccactgcctcggtcacagcaacacctcccgtcccatctgcaggcaccaggagactgggctacatcactgtgggctacagagggtcctgcaccataggcagggactgccagactgacgccaagttcagaagagttgccaggatcacggtgtgtgggaagacctctctggctaaggaagtgtttggggagaccctgaacgagagc…
CmKctd12b	XM_007891537.1	atcgtggagttgaacgtgggcggacaggtgtacatcacccggcacctgacgctgctgagcgtggcgggctcgctgcccgagcagatgttcgggggtccgagcgcggcgggtctggcccgggacagtaagggccgcttcttcatcgaccgcgacggctttctgttccgctacatcctggattacatgcgggaccagcgggtggtgctgcccgaccgcttccccgagaggagccgcctgcagcgggaagccgagtgcttcgccctcccggagctggtcaaggcgctgagcccgaggctgagcaaacagaactcggtcagcgaggacgcctgccccagcgaccccgaggagggctccccctgcgcggacacgccgaggaccctgaccgccgcctcctccgcg…
CmKiss1	scaffold_70	ccgagcaagtttgtcttaacggcgattcctttgctcctctttgtgaccctgttgacagttcatatcctcgatcacatcaatgccaagcttctccagaggggaccgagccctccctgctccccaggcgatgacgcgagagcggggagccagaacccaaggcgagaccctgactgcccactcgacaacctcatcagacgtcgtcctggggtcagcggagcgctgtgcaaaatcgggctggttctgagcaaactg
CmProx1	XM_007905025.1	cctgaccatgacagcacagtcctgttaaccagacacacgaagagacgaagagtcgatatcggagtgaagagaactgtagggacctccacggtgtttactaaagcgcgagtgaacctattcagtgccatgaatccccacggctcagatcaggacgtcgagtgctcagtggtccagcatacagatggggacaaatcaaacgtgctccgcaagctgttgaagagggcgaactcgtacgaagacgctatgatgcctttccccggagcgacgatcatctcccagttgctgaagagcaacgcgaac

### Sheet: Reedfish E. calabaricus
Gene	Accession number	Probe sequence
EcaSox1	XM_028801232.1	tatagcatgatgatggaaacggacttgcactcccccggaccccagactaataccaatccgggacaaacgggtccaaatagcgggagcaaagccaaccaagaccgggtcaagaggccgatgaatgctttcatggtgtggtcgcggggtcagaggagaaagatggcccaagagaaccccaagatgcacaactcggaaatcagcaaaagactaggcgccgaatggaaagtcatgtccgaggcggagaagagacccttcatcgacgaggccaagaggctgcgcgccatgcacatgaaagagcacccggattacaagtacagaccccgacggaagaccaagaccctcctgaaaaaggacaagtactcgct
EcaPcdh17	XM_028799634.1	gtgcaagtctaagagacagtgggcatggagacagtgaccaggctgacagtgaccaggacaccaataaaggctcctgctgtgacatgtcagctaaggaagccctcaagatgaaatccactacagttaaaccccagccgctcgcaccagagcaagaagagtgcgttaattgcacggatgagtgtcgagtactaggccattctgacaggtgctggatgccacagtttccctcagccaaccaggcagaaaatgcagattatcgcacaaatctttttgtaccagcaggaatggaagcaaatgttgagactgaaacatatgaaacagtaaaccccaatgggaaaaagactttctgtacctttggaaaagaaaaaagagatcacaccatccttgtagccaatgtta…
EcaNtng2	XM_028809066.1	cgagccaaatcctggagaccggggtcttacttaccatcgcccaacggatcacccaacacctgtgcggctgctggatcggcgctgggcaactgcgagtgtaacggccactcgaaccgctgcagttacatcgactttctcaacatcgtgacgtgcgtcagctgcaaacacaacactagggggcagcactgtcagcactgccgcctgggatacttccggaatctgtccgccgagctcgacgacgagaacgtgtgtatagagtgtaactgtaaccagatgggctccgtccacgaccgctgcaacgagacgggctactgtgagtgtaaagatggcgcgaccggcccgaaatgcgaggactgcctgcccggatactactggaagcagggctgctaccccaacgtc…
EcaKctd8	XM_028801921.1	acttacctagagcaagcttttgacaagctgtctgaagggggctttcatatggtggcttgtaattctacagggactgctgcttttatcaaccagtatagagatgacaaaatctggagcagctacactgaatacatcttctataggccagcccaaaggatggtatctccaaaacaagactgtgaagaaagaaaacctgagaaaattccagacaaaggaagcgaaagtggaacttcacttaatgagctctctacctctagctccgaaactcattcagaaatctccactccacaagacaatgccccctgtgcaccacagcctcctccacaccagcctagcacacttaccttggacaggccttcaaagaaagcgtctgttcagtggatgcaaccgccagacaag…
EcaKctd12a	XM_028799594.1	tccacgaacagcctggagccatcccgattcgcagcccccgtcggaggcgccaacgcccgctcgccctcgctggagtcgcgcaagtcgggctacattaccgtgggctataggggctcgtacacgatcggcagggacgcacaagcggatgccaagttccggagggtcgcccggatcaccgtgtgtggcaagacttccttggccaaagaggtttttggagacactctgaatgagagcagggaccccgaccggcccccagagaggtacacctcccggtactacctcaagtataatttcttggagcaggcgttcgataggctctccgagtcgggtttccacatggtggcatgcaactccacggggacttgcgcgtatgccagcaatgatcccaatgaggacaag…
EcaKctd12b	XM_028816020.1	cagttggtgctccctgatcactttcctgaacgcagtcgtttgcagagagaagctgaatattttatactgccagagctggtgaaaatgcttacccctaaaataagtaagcaaaactccattggtgatgatgcctgccaaagtgacccagaagagtcttcacccaatgcagatacagctaggaacattgcatcgttgggttctatggcatgttcaagtttaacaccaggagttggttctgaatcacgacgttccggcttcatcactattgggtaccgtggctcctatactttggggcgtgacagtcagactgatgccaaattcagacgtgtagcccggatcatggtttgtggcaaaacctctctagctaaagaagtttttggcgataccttgaatgaaagc…
EcaKiss1	ENSECRT00000006041.1 + NC_041396.1	AGAAAAGCTGAAAAGCGGGAGGACGACCTGACTTCCTACAACTGGAATTCATTTGGACTGCGATATGGAAAGCGACACCCTGACATCCATAGCCTTCCAGCAGTGGCCCATCGGAGGCCTAAAAAATAAAAAGACTGTCTGAAAGGACTGGGAACTTCTGAACAAGGGTCACACAAAAAGTAGCAAACACAAGACACTGAAAGCATATCAAGTTAATGTAAAGAAATACATCAAAATAAGCCAAAAGCATGAATATGACATCTGTTGATGCAAAATAAAATGTTTGGTTTATTTCCATTTTTTCCACTATTATAAAATACATTTTCTTTGTGTCTGTAACTTTATGTGCTTAGGAATTACTGTTTGTAAAATTATAGAACATTACATGCTATATTAAGC…
EcaProx1	XM_028820163.1	cctgaccatgacagcacagccctcttaagcagacaaaccaagagaagaagagttgacattggagtgaaaaggactgtaggggcagcatctgtggtgttctctaaagccagagccacggttttcagtgccatgaatccccacagttcggagcaggacgtcgagtgctcggtggtgcagcatgcagatggcgagaagtccaatgtgctgcgcaaactgctgaagagggcaaactcctacgaagatgccatgatctccttcccgggcgccaccatcatctcccagctgctgaaaagcaacatgaccaaaaacggtgtcaacgaggccagcttccaaggcagtggcctctccagcacgggctccgaaatccaccaggaggacgcgtgcagcaactcttctcga…

### Sheet: Spotted gar L. oculatus
Gene	Accession number	Probe sequence
LoSox1	ENSLOCT00000021941	AGACCCTTTATCGATGAAGCAAAGAGGCTGAGAGCCATGCACATGAAAGAACACCCGGATTACAAGTACCGACCCCGGAGGAAGACCAAGACGCTGCTCAAAAAGGACAAATATTCTTTGGCTGGTGGTCTGCTGGCCGCTGGGGCTGGCAGCGGAGGTGGAGTCGGACTGGGGGTCGGGATGAGCCCAGCGGGGGTCGGGCAGAGGTTAGAGAGTCCCGGGAGTCACGGTGGCACGGCAAACGCCGGGTACGCGCACATGAACGGCTGGGCGAACGGCGCCTACTCGGGCCCCGTGGCAGCGGCCGCGGCCGCGGCAGCAATGATGCAAGAGGCTCAGCTAGCCTACAGCCAGCACCCAGGCAGCGGGGCGCATCACCACCACGCTCACCACCACCAC…
LoPcdh17	XM_015363978.1	cttatagaaggctgtgaaggtaaatctggcaacttcgcagaaactagcaaccagtacatttcaccaaataaacaattgaaagactccccataccttctgtctgatcccatggctaaagtccttgctgatgtgcattcaagagtaagtcgagattcgaatgagatggactgtgtattggagcagttagatcagtccaatccagaattaaaccgtgagggcatggatgctgaacaagttgtacgcgaaattgacaagctgttacaggactgtcggggaagtgaagcagcatcggtgagaaag
LoNtng2	ENSLOCT00000005129.1	cggacctcaaagctcttaaaatctggacgacctcagtccagccagttgtcaggcatagcatatggaaattttaaagactgtgagtgctatggccactcaaatcgctgcagttatattgattttctcaacatcttgacttgcgtcagctgcaaacacaacactagggggcagaactgtcaagcctgccgccatggatacttccggaatgcttctgcggagctggacgatgagaacgtttgtatagaatgtaactgtaacctgatgggctccaaacacgaccgctgcaatgagacgggttactgcatgtgcaaagatggtgcaactgggccgaaatgcgaagactgtcagcccggatactactggaagcagggctgtttccccaacgtctgcgacgaggag…
LoKctd8	XM_006629873.2	taccttgagcaggcttttgacaggctgtctgaagctggatttcacatggttgcttgtaattccacaggaaccgctgccttcatcaacaagtatagggatgataaaatctggagcagttatacggaatacatctttttcagaccagccctgaagacagtatctccaaagcaggaatgcgaggaaaggaagcatgagattctgccagacaaggaaagtgaaagtggaacttccctgaatgagctttcctcctccagttctgagacccattcggagatcacaacaccacatgatggaagcaccagtgccctagttcagtctaccttacgtcagccaaggacacttactttggacagaccatcaaaaagggtctctgtgcagtgggtgcagctcccagagaag…
LoKctd12a	XM_015363983.1	cccgattactttccggagaaatgccggctgcagagggaagccgagtttttccagctgcacgacttgtccaagcgcctgagccccaaagtgagcaaagagaattcgatcagcgaggagatctgccagagcgacaccgaggaagcagcgctgttcgcgggggtcggggggtccagcctggaagcctcccgagctgtgtcctcggtgagcagcgtaaaccctcgctccccatccctggagtcgagaaagtcgggctacattactgtcggataccggggctcctacaccattggcagagatactcaaaccgatgctaagttcaggagggtagccaggatcacagtgtgtggcaagacgtctctggccaaggaggtgtttggagacaccctgaacgagagcagg…
LoKctd12b	XM_015351361.1	aactcgctgggcgacgacggctgccccagcgaccccgaggagtcctcgcccaccgccgacgccgccgcgcgcaacctgtcctcgctgggtgccgccgccgccgccgcctgtgccagtctgacccccgggggcggcgccgaaacccggcgctccggcttcatcaccatcgggtaccggggctcttacaccctgggccgcgacagccagacggacgccaagttccggcgggttgcgcgcatcatggtgtgcgggaagacttcgctggccaaggaggtgttcggcgacaccttgaacgagagccgggaccccgaccggccccccgagcgctacacctcccgctactacctgaagttcaccttcctggagcaggccttcgaccggctggccgacgccggcttc…
LoKiss1	XM_015342416.1	ggacacactggaaaagagatgccgtgcagtcccctcagaacagagtccacgatgcttcttctgaccatgatgctgatgatgtccgtccagctggtggagccctgggcaggacacccgcagatcagctcggccagtccgacagtgtcggggaagaagccggagcccggcgtgcaggacatcctgagacggatgagcaccacgcccccgccaggagctcgcctgatcctgcctgccgctgggaagattccccctgcgctggccagcctgctgttcgggtctcggttccccaggaggggcgggtgggctcaggcgagaccccagccccccgctgcgaaacgagagaagaacctttccgcctacaactggaattccttcgggctccgttacggaaaacgccgg…
LoProx1	ENSLOCT00000020666.1	CCTGACCATGACAGCACAGCCCTCTTAAGCAGACAAACCAAGAGAAGAAGAGTTGACATTGGAGTGAAAAGGACTGTAGGGACAGCATCTGTGGTTTTCGCTAAAGCAAGAGCAACCTTATTCAGTGCCATGAATCCCCACGGTTCCGAGCAGGACGTTGAATGTTCAGTGGTGCAGCATGCAGATGGGGAGAAGTCAAACGTGCTCCGCAAGCTGCTGAAGAGGGCAAACTCGTACGAAGATGCCATGATCCCTTTTCCTGGAGCCACCATCATTTCCCAGCTGTTGAAAAATAACATGACCAAAAATGGTGGCACAGAGCCCAGCTTTCAAGGCAGTGGGCTCTCTAGCACAGGCTCAGAGATTCATCAGGAGGACGCCTGCAGTAACTCTTCAAGA…

### Sheet: Lungfish P. annectens
Gene	Accession number	Probe sequence
PaSox1	XM_044072641.1	ATGTACAGCATGATGATGGAAACGGACTTGCAGTCCTCTGGACCGCAAAACACTAGTGGACCGGTTCAGACTGGTGCAAATTCTGGAGGAAAGGCAAATCAGGACAGAGTCAAGCGGCCAATGAATGCATTTATGGTATGGTCCCGGGGACAACGGAGAAAGATGGCTCAGGAAAACCCCAAAATGCACAATTCTGAGATCAGCAAACGACTTGGTGCGGAGTGGAAGGTCATGTCAGAGGCTGAGAAGAGACCTTTTATTGACGAGGCGAAGCGACTGCGAGCACTCCACATGAAAGAGCATCCGGATTACAAATACCGTCCCCGCCGGAAAACCAAGACCCTCCTGAAAAAAGACAAGTATTCGCTTGCTGGCGGGCTGCTCTCGGCCGGTTCTGGA…
PaPcdh17	XM_044071724.1	ATGTACCTTTCTGTAGCCTTCTTTCTGCTACTCTGGGCTCGCGTAGCCCTGACTCTGAAAAACTTGAACTATAGTGTTCCCGAGGAGCAAGGACCTGGAACTGTGATTGGGAATATCGGTAAGGATGCAAAGCTTGGGCTGCCTGAACGAGGTAAGAAGCCCACCTTTCGTGTGCTGGAGAACTCGGCCCCCCACCTCATTGATGTGGACGTGGAAAGCGGGCTGCTGTACACCAAACAGCGGATTGACAGGGAGAACCTTTGCAGGAGGAACCCCAAGTGTCAGGTTTCATTGGAAGTCATTGCCAACGAAAGAGAAATTTGCACGATCAAAGTGGAGATACAAGATATTAATGATAATTCCCCCACCTTTCTTTCAGATCAGATCGACATTGAAATA…
PaNtng2	XM_044058624.1	ATGGCTCAGTATGATGTGTGCCAGTACCGTGTGTCAAGAGAGGATGGTGTATCGCTGGAGTTTTATGCCTGCCAACCAAAACCAATGGCAATGAAGGAATATGCAAGAGTGAATGTAGACCCTCCTGGGATCACTTGTGGAGATCCACCTGCAAGTTTCTGTACTCATGAAAACCCCTACTTGTGCAGCGATGAATGTGATGCGTCAAATCCTGACCTCGCTCACCCAATACAATTTATGTTTGATAAAGAGCAGCACGGACTCACAACATACTGGCAAAGTGTATCCTGGAGCAAGTATCCCCAGCCATTAACAGCTAATATCACTCTGTCTTGGAACAAAAGCATTGAGCTAACAGATGACATCACCATCACTTTTGAGTATGGTCGGCCCACCGTA…
PaKctd8	XM_044061394.1	ATGGCTTTGAAAGACAGCAACGGCAGCTGTATCCTGCCCATTAGCGAGGTGTCTCCTCCGTTCCCGGAGGTGGTTGAACTGAACGTAGGTGGACAGGTGTATGTCACCAGGCACAGTACTCTGCTCAGTATACAGGACAGCACTTTGCATGGCATGTTTTCCAGGACTAGCCTCAAGGACTTGCCCCGAGATAACCGTGGCCGCTTTTTCATTGATCGAGACGGTTTCCTCTTTAGGTACGTTCTGGACTACCTCCGCGACCGGCACCTTGTCCTGCCCGATCACTTTCCGGAGAAGGAACGACTTCTGAGAGAGGCCGAGTACTTTCAGCTCCAGGACCTTGTCAAACTGCTAAGTCCCAAGGTCACCAAACAGAGCTCACTCAATGATGAAGGCTGT…
PaKctd12a	XM_044072900.1	ATGGCCCTGGCTGACAACAAAGGATCGGGCTTGTCCAGTGGAGATGCTGGGGCCCTGGGGTTCCCCGAGATCGTGGAGCTTAACGTTGGGGGTCAAGTCTATGTCACTCGCTACGGTACACTGGTGGCTGTGCGGGACTCGCTGCTCTGGCATATGTTCACCCAGAAAAAAGCTAAGGAGCTAGCCCGAGACAGCAAGGGGCGATATTTTCTCGACCGAGATGGTTTCCTGTTCCGTTACATCTTGGACTACCTGCGGGACCTGAAGCTTGTGCTACCTGACTACTTCCCTGAACGCAGTCGCCTGCAGAGGGAAGCACAGTTTTTCCAGCTCCCTGAGCTTGTCAAGTGTTTAAACCCTCTTATCAGCAAGGAAAACTCGATCACGGAAGAAGGGGTC…
PaKctd12b	XM_044057638.1	ATGGCTCTGGCAGTCAGCACCGGCTGTAAAATATCTGCTGAGGAACATGCTTTTCCAGAGATAATTGAACTGAATGTAGGAGGGCAAGTATATATAACCCGATATTCCACTCTGGTAAGCATTCCTGGATCCTTACTTTGGGAAATGTTCAGTCAGAAAAAAGTTAAGGCTTTAGCCCGTGACAGCAAGGGAAGGTTTTTTGTGGACCGGGATGGGTTTTTATTCCGTTACATCCTAGACTACATGCGAGATCAGCAACTGGTGTTGCCAGATCATTTCCCTGAAAGAAGCCGGTTGCTGCGTGAAGCAGATTATTTCATCCTCCCAGAGCTAGTAAAACTGTTGGCACCGAAGATCAGCAAACAAAATTCAATAGGAGAAGATCCATGTCAGAGTGAT…
PaProx1	XM_044055509.1	ATGCCTGACCATGACAGCATAGCCCTTCTGAGCAGGCAGACCAAGAAAAGAAGAGTTGACATTGGAGTGAAAAGGACTGTAGGGACTGCATCAGCATTCTTTACAAGGACAAGAGCAAATTTCTTTGGTGCCATGAATCCCCATGGTTCTGAGCAGGACATTGAGTGTTCCATGATGCAGCATGCTGATGGGGAGAAGTCAAATGTGCTTCGCAAACTGCTGAAGAGGGCAAATTCATATGAGGATACCATGATGTCTTTTCCAGGAGCAACGATAATTTCTCAGCTACTGAAAAATAATATGAACAAGAATGGAGGCATGGAGCCCAGTTATCAGCACACTGGTCTCTCCAGCACAGGCTCAGAAGTGCATCAGGAGGATGTATGCAGTAACTTTTCA…
PaKiss1	Manual annotation	TGTCTATTTCACCTTCATTCTTATAAAGCTGAGCTCTTTTCCAAGAGACAAAAGGAATGGATTTCAAAATCTAAACACGTACAAATGGATGAAATGCTGGTCCAGTGATTCTGCCTCTCATATCACTTGACTTTGGATTCCAGTGGCTTTGTTTGTCTTTTGCCATATCTTAACCCAAAGGAGTTCCAGTTGTAAGAAGAAACATCATAGTCCCTTTTCACTGCCAAAGTCTGCTCTTGGCTGGGTTTCAGTTTGTTATTTGAGAGGCAGAGCTTCCAGAGTAGCTGTAAACTAATCTCCTTTATTTTCTGGTTATTGTGGCCCATTAAAGATGGTACATTTTTGCACTTTTCAGTTTCACTAATCTGGTTCTTACTGATGTAGGGAAGATCTCCTTTC…

### Sheet: Western clawed frog X. tropical
Gene	Accession number	Probe sequence
XtSox1	ENSXETT00000004030.4	TCCTCGGCCGCGGTGGCGGCGGCTGCAGCTGCTGCAGCCGCCGCTGCAGCTTCATCTGGTGCCCTAGGGGCACTGGGATCCCTGGTGAAATCCGAACCCAGTGTCAGTCCCCCAGTGAGCGGAGGTGGGCCCCATAACCGGCCGCCCTGTCCCGGAGATCTACGGGAGATGATCAGCATGTACTTGCCTAGTGGGGGGGAAGCCGGGGACCCGGCCGCTGCTAGTAGACTTCACAGCTTGCCCCAGCACTACCAGGGGGCAGGGACGGGGGTAACCGGCACCGTGCCCCTCACACACATC
XtPcdh17	XM_002936924.2	gctgtgacatgtctgttagagaagcacttaaaatgaaaacgactacagcaaaatgccaaccattggatcaagatccctgctgtaaaaaaattgatcgatgtaatacaaagtcagtatgcaaaactgtgtgcacagaacaagaagagtgtgtaaattgcactgatgaatgcagagtccttggccattcagacaggtgttggatgccacagttccctgctgctaaccaggtggaaaatgctgattatcgcacaaatctctttgttcctactgctgaagctcatgttgagactgagacttatgaaactgtgaatcccactgggaaaaagacattttgtacatttggaaaagacaaaagagagcacaccattctcattgccaatgtaaaaccatatttaaaag…
XtNtng2	XM_004916668.4	ATGTTGCACGTGGCTGCTATTCTCCTGCACTGCCTCCCTCTGGCATTGGGACAGTATGACATCTGTAAATCCTGGGTGACATCAGACGAGGGTCCATCATGGGAGTTTTATGCTTGCCAACCAAAGCCCATGATCATGAAAGAGTACACTATGGTCAAAGTAGACCCACCTGGGATAACGTGTGGAAATCCCCCTGAGCGCTTCTGCACACATGAAAACCCATACCTCTGTAGCGATGAATGTGATGCTTCCAATCCAGACCTGGCTCACCCTCCAAGCCTGATGTTTGATAAGGAAAAAGAAGGTCTGGCAACTTACTGGCAAAGTGTCACATGGAAGAGATATCCTGAGCCGCTAGTGGCTAACATCACATTGTCATGGAACAAGAGCCTTGAGCTA…
XtKctd8	XM_004921462.4	acctacctagagcaagcctttgacaggctctcagaagctggatttcacatggtagcctgtaattcaacaggaacggcagcattcgttaaccagtacagggatgacaaaatctggagcagctacacagaatacatcttttacagatccccacagaaaccagtgtcaacaaaacaagacagtgaagaaatcaaactagaaaaagtagaagataaaggaagtgaaagtggaacttcgtgtaatgatttgtctacatcaagctgtgatagccaatcagatgccagcaccccccaagagaatactgccacacttccgcaatctgccacccacaaaccaaataccttaacgttggatcgtccttccaaaaagaaccatgtccagtgggtgcaacctccagagaaa…
XtKctd12a	NM_001102986.1	aagcgtttaaatcctctgcgagtcagtaaagagagctctattgggggtgaagaaccacctttacttctaacccctgcagctatacacgatcctgactcagacacagctgttatccctgcctcaacatctccagcagctggggttccatccccaacattagatccatatcgattcaatgcctcctcgtcctgcagcccagcctcagttccacgcctcacaccttctcagtctttggaaggaagaagaaatgggtacataacagttggctatagggggtcttatactataggacgggaggctcaagcagatgccaagtttcggagggtagctcgcatcacagtctgtggcaaaacttccttggccaaggaa
XtKctd12b	ENSXETT00000070667.1	GCCCTTGCAGACCACACAAGCTGCATTAGACAAGGAGAAGAGCTGCCCCCATTCCCTGACATTATAGAACTCAATGTTGGCGGGCAGGTTTATATCACTCGGTATCCCACATTGGTCAGTGTGCCTGGCTCTCTCCTCAGCGAGATGTTTTCTCAAAGAAACTCTCGTCCTCTAGCCCGTGACAGCAAAGGACGTTACTTTTTAGATCGTGATGGGTTTCTCTTCAGATATGTCTTGGATTACATGAGGGACCAGCAGCTGGTACTTCCTGACCACTTTCCAGAAAGGCTGAGGTTGCAGAGAGAAGCAGAGTTCTTCAGACTTCCAGAACTGGTAAAGATCTTAGCACCCAAAGTCAGCAAGCAGAATTCCATCGGCGACGATGCTTTTCAAAGTGAC…
XtKiss1	NM_001162859.1	ccatagaatattctaacatgaaaaataaaagaagttacagtaactcacaatagctacttatttcttttttaacagtagaatctatttctgtctgattttctgtaggctgaaaatatacgctatttttgtggccaacaaagataattatgtccagtttgtgtctgttcttgtttttgctgggaattcatttgggaaggtctgaccacacagccaaaaatacagatgagctatacagccaagtacccggaaaaagtcagtggcttggttccttgctgtgtcctgaaaaggtgcctactacacggagggcagaacagatgcctgtactttctctattatgccgcagaaagaaatcactttctactggacatccctggtctacagattccctactgcctagcc…
XtProx1	ENSXETT00000050119.2	CCTGACCATGACAGCACAGCCCTCTTAAGCAGGCAGACCAAGAGAAGAAGAGTTGACATTGGAGTGAAAAGGACAGTAGGGACAGCATCTGCATTTTTTGCTAAAGCCAGAGCCACATTTTTCAGTGCCATGAATCCCCAAGGTTCCGAACACGACGTTGAGTATTCGGTAGTACAACATACAGATGGGGAAAAGTCAAATGTGCTCCGCAAGCTGCTGAAGAGGGCAAACTCCTATGAAGATGCCATGATGCCTTTTCCAGGAGCAACCATCATTTCCCAGCTGTTGAAAAATAACATG
